# Elevated mitochondrial superoxide promotes longevity through a mitochondria-to-nucleus kinase signaling pathway

**DOI:** 10.1101/2025.06.09.658743

**Authors:** Ulrich Anglas, Aura A. Tamez González, Maisha Maliha Promi, Abdelrahman AlOkda, Alain Pacis, Jeremy M. Van Raamsdonk

**Author notes:** **Corresponding Author:** Jeremy Van Raamsdonk, Research Institute of the McGill University Health Centre, 1001 Decarie Blvd., Montreal, Quebec, Canada, 1-514-934-1934 ext. 76157.

## Abstract

The reactive oxygen species superoxide is generated by mitochondria during the process of producing energy. While superoxide can cause oxidative damage to the cell, we and others have shown that a mild increase in mitochondrial superoxide extends longevity in multiple model organisms. To elucidate the molecular mechanisms involved, we identified transcriptional changes in mitochondrial superoxide dismutase deletion mutants (*sod-2* worms) using RNA sequencing. *sod-2* mutants exhibit a number of changes in nuclear gene expression resulting from elevated mitochondrial superoxide suggesting that mitochondria-to-nucleus signaling is contributing to their longevity. Gene ontology enrichment analysis demonstrated that genes involved in innate immunity and cuticle formation are significantly upregulated in *sod-2* worms. To identify kinases involved in this lifespan-extending pathway, we completed a targeted RNA interference screen to examine the contribution of 61 selected kinases to *sod-2* longevity. From this screen, we found 25 kinases which are required for the long lifespan of *sod-2* mutants including *mak-2*, which has an established role in a kinase signaling pathway involved in axon regeneration. Disruption of *mak-2* specifically reduces *sod-2* lifespan but not wild-type longevity and also decreases resistance to multiple exogenous stressors. In examining other genes that act with *mak-2* in pathways controlling axon regeneration, we identified a SEK-3/PMK-3/MAK-2/CEBP-1 signaling pathway that is specifically required for *sod-2* longevity but not wild-type lifespan. Combined these results suggest a novel role for kinases with established roles in axon regeneration in promoting longevity through a mitochondria-to-nucleus signaling pathway.
