## Supplementary material for "Elevated mitochondrial superoxide promotes longevity through a mitochondria-to-nucleus kinase signaling pathway": Table S1

### Sheet: Day 1 Up
Gene	log2FC.sod2_Day1_vs_N2_Day1	Pval.sod2_Day1_vs_N2_Day1	Padj.sod2_Day1_vs_N2_Day1	tstat.sod2_Day1_vs_N2_Day1
chil-18	7.64773	1.80181e-06	0.000561722	6.55242
C15H11.16	6.73739	1.59991e-05	0.00191883	5.57872
Y105C5A.13	6.61501	4.42705e-05	0.00353373	5.1399
sru-40	6.09877	0.00015797	0.00745756	4.60035
T26H5.10	6.07789	0.000484011	0.0162951	4.12974
C25F9.16	5.90645	0.000181466	0.00830571	4.54195
Y41D4B.15	5.86805	7.07753e-05	0.00462221	4.93996
F36D1.8	5.85701	8.42516e-06	0.00142673	5.85961
C04C3.14	5.80526	1.89736e-05	0.00214727	5.50464
B0205.14	5.79807	6.13009e-05	0.00423797	5.00107
col-75	5.79585	3.22254e-06	0.00078303	6.28816
B0205.4	5.73094	0.00108077	0.0268536	3.79195
B0462.1	5.60324	0.000113193	0.00622986	4.74101
cyp-33C1	5.54757	0.00227394	0.0438928	3.47696
F55G11.7	5.48881	1.49967e-05	0.00188415	5.60689
col-44	5.41242	4.11659e-05	0.00341827	5.171
Y46G5A.38	5.34712	0.00110691	0.0270926	3.78188
F57B9.3	5.31517	0.000155327	0.00741754	4.60747
R09D1.4	5.15778	5.1987e-06	0.000965148	6.07368
clec-4	5.13202	4.02177e-09	8.86205e-06	9.63635
ZK177.9	5.036	0.00150715	0.0330611	3.65152
T23F1.5	5.00373	0.000163059	0.00765338	4.587
C25F9.11	5.00097	0.000187264	0.00847718	4.52871
osm-8	4.95358	0.000140165	0.00699684	4.65077
nstp-3	4.86945	5.85192e-06	0.0010463	6.02098
delm-2	4.86394	3.39417e-05	0.00313672	5.25372
C07G1.7	4.83877	0.000769709	0.0214816	3.93485
cyp-13A11	4.8222	0.000235289	0.00979264	4.43268
T21D12.7	4.79032	0.000145272	0.00712101	4.63568
F38B6.7	4.76933	0.000106579	0.00592931	4.76646
C35A5.11	4.73071	4.19117e-06	0.000844522	6.16998
K01D12.1	4.68131	0.00143187	0.0320031	3.67319
col-131	4.67896	4.23114e-05	0.00345658	5.15926
B0205.13	4.67589	4.46688e-07	0.000216926	7.20398
ZC434.10	4.65997	0.00171809	0.0361333	3.59604
D2024.4	4.62021	0.00059904	0.0185355	4.0402
cutl-8	4.58169	6.41144e-05	0.00434165	4.98198
F13C5.3	4.57553	0.000202825	0.00900882	4.49512
fbxa-166	4.56193	3.82075e-05	0.00327266	5.20294
cyp-33C8	4.47475	1.02127e-09	4.21861e-06	10.4265
cyp-14A4	4.45437	1.01269e-05	0.00159359	5.77864
F11E6.9	4.44794	6.08499e-05	0.00423797	5.00421
clec-229	4.42675	0.000429558	0.0150372	4.17985
fbxa-162	4.39418	0.000652974	0.019554	4.00398
F33H12.7	4.37273	5.96032e-08	6.83537e-05	8.19581
ZC84.1	4.34077	0.00197756	0.0396063	3.53636
pqn-29	4.29507	0.000528249	0.0172359	4.09302
T01B7.13	4.27503	0.000722123	0.0208595	3.96168
pme-4	4.27263	4.77464e-05	0.00364782	5.1076
C45B11.2	4.25993	3.65619e-05	0.00317522	5.22181
spp-13	4.24079	3.99828e-06	0.0008156	6.19111
W08G11.1	4.2278	0.000241109	0.0099353	4.4224
Y47D3B.3	4.22648	0.000130363	0.00677352	4.68137
F54F11.1	4.17633	9.79915e-05	0.0056811	4.802
Y37H2A.14	4.13919	7.6679e-08	7.45275e-05	8.06812
Y41G9A.2	4.13762	0.000522156	0.017108	4.09789
C54E10.1	4.13504	1.40901e-05	0.00185451	5.63408
D1054.9	4.13236	4.01718e-07	0.000214164	7.25466
hil-7	4.12419	3.63311e-05	0.00317522	5.22453
F30A10.2	4.09963	1.93193e-06	0.000580386	6.52051
F54E7.6	4.09408	0.00189233	0.0384588	3.55507
D1014.5	4.08606	2.62017e-05	0.00270581	5.36507
grl-7	4.08258	1.61984e-05	0.00191883	5.57333
cutl-9	4.07978	0.00144935	0.0322743	3.66806
Y40C5A.3	4.06208	0.00145753	0.0324128	3.66568
T02B5.1	4.0405	0.00109485	0.0269322	3.7865
otpl-8	4.03802	6.62917e-05	0.0044526	4.96777
C49G7.12	4.03165	1.28999e-05	0.00174037	5.67261
C49G7.7	4.01944	0.00130462	0.0303493	3.71253
C25F6.8	4.01278	9.14394e-05	0.0054402	4.8313
C54F6.18	4.00149	0.000342954	0.0127055	4.27438
cutl-27	3.96531	0.000319405	0.0123019	4.30426
F49D11.6	3.95909	8.60957e-06	0.00143693	5.85006
ZK829.3	3.95514	0.000709392	0.0206361	3.96916
clec-37	3.91433	0.000314248	0.0122172	4.31109
F09F9.2	3.91341	8.75062e-05	0.00529621	4.84993
C23H4.2	3.90551	1.79317e-07	0.000134675	7.6454
hhat-1	3.8975	2.93575e-05	0.00287446	5.31608
pqn-32	3.88291	4.98305e-05	0.00372556	5.08936
F36H9.2	3.88106	0.000802144	0.0220163	3.91749
E01G4.6	3.86846	1.68649e-05	0.00196706	5.5558
C14A4.9	3.85201	3.37151e-06	0.00079582	6.26778
clec-33	3.84288	0.00138776	0.0313962	3.68642
F44G3.10	3.81911	0.000969207	0.02514	3.83786
F58H1.2	3.81684	1.60779e-05	0.00191883	5.57658
T21D11.1	3.81237	0.000268629	0.0108788	4.37698
dpy-3	3.78315	0.000103781	0.00585182	4.77772
C54F6.17	3.7794	0.00196537	0.03941	3.53899
grl-5	3.77886	2.14439e-05	0.00237797	5.45162
F33D4.6	3.77471	1.62584e-05	0.00191883	5.57173
R05G6.9	3.76249	0.0023679	0.0451639	3.45971
Y65B4BM.2	3.76005	0.000890455	0.0237282	3.87354
col-172	3.7529	3.83233e-05	0.00327266	5.20164
C10C5.2	3.74607	4.59506e-07	0.000216926	7.1905
F35B3.4	3.73618	2.28633e-06	0.000640288	6.44368
cyp-13A7	3.73613	0.00236661	0.0451639	3.45995
bath-46	3.73513	1.39646e-07	0.000115369	7.76859
col-109	3.72921	8.40676e-06	0.00142673	5.86057
C06B3.7	3.72801	6.71239e-05	0.00445874	4.96247
col-97	3.72078	3.83498e-06	0.000802094	6.20984
Y65B4BL.1	3.71079	7.51806e-06	0.00130759	5.9099
wrt-6	3.69831	5.8891e-06	0.0010463	6.01816
grl-21	3.66765	2.72796e-06	0.000704284	6.36348
bath-26	3.66049	0.00131192	0.0303493	3.71017
T03G6.1	3.65622	6.17678e-06	0.00108573	5.99697
col-14	3.65036	4.99958e-07	0.000229467	7.15035
dpy-13	3.64075	8.46212e-06	0.00142673	5.85768
irg-1	3.63944	8.83073e-05	0.00532519	4.84607
F31B9.2	3.63275	0.00233122	0.0447346	3.46637
H42K12.3	3.62941	0.00147172	0.0326406	3.66158
glf-1	3.62619	0.00210707	0.0414959	3.5094
bli-1	3.62591	0.000529918	0.0172359	4.09169
F11D11.3	3.60835	0.000467911	0.0160734	4.14395
F15H10.8	3.60745	0.00171886	0.0361333	3.59585
C30A5.10	3.60744	0.00238366	0.0453746	3.45689
F15B9.8	3.6054	3.33254e-09	8.86205e-06	9.74225
F15D4.5	3.58898	1.00487e-08	1.49523e-05	9.13107
gst-14	3.58877	0.000735266	0.021083	3.9541
col-48	3.58202	1.47396e-05	0.00187425	5.61443
nas-6	3.58018	0.000763083	0.0214778	3.93848
C08E8.4	3.56611	0.00148088	0.0327426	3.65896
sod-5	3.56171	0.00132661	0.0305713	3.70546
col-115	3.5521	3.56055e-06	0.000802094	6.24322
Y43F8B.15	3.5503	0.00179026	0.0371614	3.5786
F01D5.6	3.54047	3.17539e-06	0.00078303	6.29481
M153.3	3.53555	0.00165041	0.0352779	3.61307
T24E12.5	3.53278	1.19206e-06	0.000434989	6.74272
fbxa-88	3.50442	0.00114626	0.0276895	3.76715
col-104	3.4978	2.11376e-06	0.000602166	6.47944
F30H5.3	3.48927	0.000612838	0.0187331	4.03063
F11A5.5	3.48397	8.00371e-05	0.00501512	4.88776
bath-47	3.47697	1.00696e-05	0.00159359	5.78113
Y47D7A.13	3.47086	3.54131e-06	0.000802094	6.24566
tag-293	3.46709	0.00267968	0.0492506	3.40694
F17C11.13	3.46229	1.70241e-05	0.00196706	5.55172
T24B8.5	3.45636	1.47462e-05	0.00187425	5.61423
grl-15	3.45291	1.29556e-05	0.00174037	5.67073
Y39A3B.1	3.44452	0.000334772	0.0125918	4.28452
jud-4	3.44163	0.000297768	0.0118278	4.33372
col-182	3.43	0.00260789	0.0481454	3.41854
sqt-1	3.41834	0.00130688	0.0303493	3.71179
clec-64	3.41823	0.000372892	0.0135116	4.23924
B0507.6	3.39891	1.28327e-05	0.00174037	5.67489
Y53C12A.8	3.39505	0.000285805	0.0115179	4.35094
F41F3.3	3.39035	1.29724e-06	0.000456049	6.70359
T05A7.11	3.38893	5.64304e-05	0.00397579	5.03632
tag-297	3.38849	5.71748e-06	0.00103813	6.03132
abu-8	3.38663	0.000484229	0.0162951	4.12955
C14F11.6	3.37914	2.96236e-06	0.000753031	6.32618
col-130	3.35792	1.50522e-05	0.00188415	5.60528
K04H4.2	3.35607	1.38165e-05	0.00184105	5.64263
dpy-5	3.35197	4.65022e-05	0.00357607	5.11888
T07G12.3	3.35105	0.000120481	0.00645774	4.71465
C02E7.6	3.34616	2.65605e-05	0.00272583	5.35921
ZC123.1	3.34139	8.07373e-05	0.00501512	4.88406
F26A10.28	3.34005	0.00129349	0.0302724	3.71614
lips-7	3.33673	4.62937e-05	0.00357607	5.1208
col-65	3.33476	0.000153949	0.00739449	4.61122
grl-2	3.32157	0.000473863	0.0161012	4.13864
K08D8.12	3.30745	3.67044e-05	0.00317522	5.22014
K08B12.1	3.30578	0.000118622	0.00640518	4.72122
col-38	3.29161	1.1487e-05	0.00169464	5.72336
F58E6.13	3.29092	1.21101e-06	0.000434989	6.73541
C42D4.3	3.28777	0.00013007	0.00677352	4.68231
abu-13	3.28539	2.33757e-05	0.00254954	5.41433
F17B5.1	3.28397	0.000570345	0.0179872	4.06082
cut-2	3.28369	0.000103079	0.00585182	4.78059
ZC434.3	3.27612	0.000379265	0.0136527	4.23213
pqn-73	3.27564	4.12522e-05	0.00341827	5.1701
abu-12	3.2648	0.000429494	0.0150372	4.17991
C32H11.5	3.26016	0.00151147	0.0330611	3.65031
dpy-4	3.258	3.52927e-05	0.00317522	5.23696
R02E4.3	3.24573	4.90314e-05	0.00368248	5.09626
sqt-2	3.24304	0.000755883	0.0213961	3.94247
H10E21.4	3.22495	1.93177e-05	0.00215666	5.49685
R07A4.4	3.22154	6.40941e-05	0.00434165	4.98211
F28H6.8	3.2207	0.000471467	0.0161012	4.14077
F13H8.5	3.21231	0.000134411	0.00688379	4.66846
Y9C9A.8	3.2107	3.65431e-06	0.000802094	6.23152
rol-8	3.21046	0.000480838	0.0162472	4.1325
grl-16	3.20788	6.32566e-05	0.00433688	4.98771
T06D8.10	3.20713	0.000156396	0.00744707	4.60458
sqt-3	3.19685	1.36829e-06	0.000471007	6.67896
srz-85	3.19501	0.000516595	0.0170034	4.10239
ZK180.5	3.18762	0.00101619	0.025792	3.81792
lgc-21	3.18662	2.34539e-05	0.00254954	5.41288
col-71	3.18313	4.34424e-06	0.000864818	6.15391
ZK180.6	3.1796	0.00174884	0.0366237	3.58852
M02G9.2	3.17347	0.00106263	0.0264825	3.79909
col-77	3.17257	1.26555e-05	0.00174037	5.68097
Y47D3B.6	3.16417	0.00023516	0.00979264	4.43291
ugt-19	3.1602	6.66385e-09	1.21138e-05	9.35557
col-138	3.15845	3.2568e-05	0.00306274	5.27146
ZC334.7	3.14099	0.00149963	0.0329501	3.65364
F35D2.2	3.13364	0.00142302	0.0318598	3.67582
ZK1307.2	3.13288	0.000791368	0.0218293	3.92318
ptr-4	3.1176	1.18105e-05	0.00169691	5.7112
mlt-9	3.11035	4.62887e-05	0.00357607	5.12085
R09E10.5	3.10618	2.69718e-07	0.000171406	7.4464
F37A4.3	3.10266	0.000794419	0.0218754	3.92156
clec-125	3.10099	0.000775016	0.0214859	3.93196
clec-67	3.09956	1.48101e-07	0.000116528	7.73954
rol-1	3.09824	0.000207986	0.00916413	4.48455
col-107	3.08826	4.43239e-06	0.000868525	6.14492
col-79	3.08787	0.0010722	0.0266806	3.79531
col-113	3.08603	1.20562e-05	0.00171729	5.70219
Y81G3A.4	3.08572	0.000513116	0.0169226	4.10522
cdr-2	3.07242	4.08778e-09	8.86205e-06	9.62721
K08E7.5	3.07217	0.00217731	0.0424742	3.49545
col-162	3.07051	3.09952e-05	0.00296031	5.29273
col-111	3.06812	3.07453e-06	0.000769705	6.30938
lon-3	3.06667	0.000770003	0.0214816	3.93469
col-63	3.0649	0.000375654	0.0135522	4.23615
tts-2	3.06202	2.58708e-07	0.000171406	7.4666
ZK662.2	3.06179	0.000322891	0.0123498	4.2997
Y75B7AR.1	3.06153	0.000547262	0.017524	4.07817
cyp-13A12	3.05547	1.69779e-05	0.00196706	5.5529
dpy-7	3.05319	1.00479e-05	0.00159359	5.78208
F53B1.4	3.05265	6.11905e-05	0.00423797	5.00184
lpr-5	3.03557	0.000929594	0.0244581	3.85543
agmo-1	3.03012	1.27989e-05	0.00174037	5.67604
col-157	3.02911	0.00141047	0.0317511	3.67956
dod-22	3.02834	1.98273e-07	0.000142437	7.59617
EEED8.2	3.02532	5.04097e-05	0.00374807	5.08443
R05G9R.1	3.01764	1.11113e-05	0.00166902	5.73793
Y43F8B.14	3.01483	2.0743e-06	0.000601293	6.48804
col-175	3.01181	2.85522e-05	0.00284198	5.32805
C02F4.4	3.00765	4.15734e-05	0.00341827	5.16679
lips-9	2.99273	0.000222438	0.00939987	4.45629
mlt-8	2.98726	3.48922e-06	0.000802094	6.25233
F33A8.10	2.98623	0.00181313	0.0374012	3.57321
col-173	2.98617	4.45661e-05	0.00353434	5.13705
nspb-10	2.98034	0.00125122	0.0295341	3.73017
cutl-28	2.97886	3.60015e-05	0.00317522	5.22844
R08A2.5	2.97344	0.00103101	0.0260165	3.81182
ZC47.8	2.97177	0.000922304	0.0243831	3.85875
K04G2.12	2.97148	0.00181257	0.0374012	3.57334
Y71G12B.2	2.96634	9.08457e-05	0.00543856	4.83406
ets-10	2.95583	0.00120609	0.0287565	3.74568
K10H10.4	2.94384	0.000561564	0.0178781	4.06734
nas-38	2.93933	0.000168736	0.00786547	4.57258
F31E3.12	2.93547	0.000742665	0.0211604	3.94989
F33A8.7	2.92939	8.28049e-05	0.00506735	4.87334
abu-7	2.92838	0.000937651	0.0245918	3.8518
T06E4.14	2.92365	0.00155899	0.0336722	3.63721
T21C9.9	2.91952	8.88401e-05	0.00533784	4.84352
abu-14	2.91637	0.000189514	0.00850906	4.52368
Y53F4B.27	2.91073	0.000136135	0.00691529	4.66308
cyn-17	2.91032	0.000103064	0.00585182	4.78065
ugt-62	2.90834	4.20034e-07	0.000216882	7.23334
R08F11.4	2.89364	4.15828e-05	0.00341827	5.16669
R03H10.7	2.88188	3.88463e-05	0.00329158	5.19584
bus-4	2.87837	1.08355e-05	0.00165773	5.74896
dpy-17	2.87352	1.86526e-06	0.000570736	6.53658
C02E7.7	2.86253	0.000543949	0.0174857	4.08072
dao-2	2.85742	1.41518e-05	0.00185451	5.63217
grd-15	2.8568	0.00128721	0.0301681	3.7182
T23F6.1	2.85618	5.05853e-05	0.00374807	5.08295
F41G3.3	2.85323	0.000104124	0.00585182	4.77632
T28C6.10	2.85296	0.00076869	0.0214816	3.9354
col-145	2.85271	2.38396e-05	0.00255459	5.40584
W04A8.4	2.85164	4.53008e-05	0.00354742	5.13006
C09F9.2	2.85033	0.00260722	0.0481454	3.41864
D2096.6	2.82734	0.000771659	0.0214816	3.93378
Y43F8B.3	2.82173	0.000233029	0.00974768	4.43673
C26F1.1	2.81373	3.81082e-06	0.000802094	6.21268
wrt-1	2.81324	3.65281e-06	0.000802094	6.23171
ZC449.1	2.81261	0.000568512	0.0179872	4.06217
R12E2.14	2.80291	7.95273e-05	0.00501512	4.89047
wrt-2	2.79309	0.00256034	0.047646	3.42639
lron-1	2.79071	0.00180873	0.0374012	3.57424
cdr-4	2.78561	7.47751e-05	0.004806	4.91661
Y11D7A.5	2.78062	3.01158e-05	0.00290996	5.30511
R10E11.9	2.77907	0.00133782	0.0306089	3.70191
dct-5	2.77671	0.000104115	0.00585182	4.77636
F33H2.8	2.77267	0.000246448	0.0101044	4.4132
C06E8.5	2.764	0.000997785	0.0255207	3.82562
R12E2.7	2.7542	9.22256e-05	0.0054528	4.82768
F22G12.7	2.75363	0.000151341	0.00733317	4.61842
T09F5.1	2.75323	0.000183386	0.00834734	4.53752
ftn-1	2.751	0.000154578	0.00740319	4.6095
F25A2.1	2.74637	0.000590518	0.0183405	4.04622
qua-1	2.74414	0.00154134	0.0335542	3.64203
col-73	2.74183	0.000664039	0.0197517	3.99692
R02F11.1	2.73886	0.000765781	0.0214816	3.937
col-49	2.73743	0.000113489	0.00622986	4.73991
Y105C5B.14	2.72938	0.000170254	0.00787984	4.56881
C56C10.4	2.7269	0.000463018	0.0159717	4.14836
F56D2.3	2.72385	0.000409472	0.0145187	4.19995
lpr-3	2.71824	0.00130114	0.0303493	3.71365
irg-2	2.71751	0.000810094	0.0221609	3.91334
col-91	2.71692	0.00181899	0.0374752	3.57185
T19C3.2	2.7156	0.0013742	0.0311467	3.69057
col-156	2.71525	0.00215456	0.0421798	3.49992
asp-8	2.71432	1.08592e-08	1.49523e-05	9.08905
R12A1.3	2.71224	0.00201651	0.0402097	3.52807
H23N18.5	2.70561	0.000241122	0.0099353	4.42238
K01D12.5	2.70339	0.00196334	0.03941	3.53943
cut-3	2.69586	0.00210364	0.0414778	3.51009
Y95B8A.2	2.69439	4.6421e-06	0.000891876	6.12424
Y50E8A.6	2.68436	0.00185331	0.0379929	3.56391
osr-1	2.68309	9.34875e-05	0.00545828	4.82192
col-69	2.67889	0.00177235	0.0368822	3.58286
C35A5.10	2.67864	3.98319e-06	0.0008156	6.19281
nas-30	2.67807	0.000240463	0.0099353	4.42353
T16G1.5	2.6764	9.61433e-05	0.00559358	4.81006
mam-2	2.67607	0.000367339	0.0134282	4.24554
ora-1	2.67293	0.00215973	0.042231	3.4989
nep-16	2.67141	0.0021815	0.0425058	3.49463
H23N18.6	2.67077	0.000825735	0.0224402	3.9053
K08H10.10	2.66895	0.000137626	0.0069541	4.65849
ZK84.1	2.66846	7.05329e-05	0.00462221	4.94142
C50D2.1	2.66104	0.000397983	0.0141721	4.2119
F46C8.8	2.65833	0.00109535	0.0269322	3.7863
F56D3.1	2.65475	0.00061592	0.0187419	4.02853
atf-8	2.6519	0.000435146	0.0151367	4.17442
F59E11.6	2.65153	0.000944023	0.0246805	3.84895
R12E2.15	2.65044	3.26118e-05	0.00306274	5.27088
col-146	2.64451	0.000817762	0.0223337	3.90938
bus-8	2.64416	0.00033323	0.0125707	4.28646
bus-12	2.64294	2.52724e-05	0.00265972	5.38064
T19A5.3	2.63958	0.000579817	0.0181908	4.0539
C54D2.1	2.63229	0.000626809	0.0188648	4.02117
T15B7.17	2.62858	0.000123941	0.00654276	4.70269
F58G6.9	2.62299	3.66914e-05	0.00317522	5.2203
F57A8.10	2.61438	1.16595e-05	0.00169691	5.71683
clec-78	2.60997	0.00263284	0.0484977	3.41447
phg-1	2.60859	8.22357e-05	0.00506735	4.87626
wrt-10	2.60775	0.000673918	0.0199555	3.99072
T24C4.4	2.60643	2.83751e-05	0.00284147	5.33073
acdh-6	2.60532	0.000139193	0.00697182	4.65371
ptr-22	2.60335	0.00186719	0.0381826	3.56075
F46F3.3	2.5913	0.000335314	0.0125918	4.28384
fut-2	2.58938	4.01809e-07	0.000214164	7.25455
hrg-2	2.57834	1.59725e-05	0.00191883	5.57944
Y110A2AL.4	2.57422	0.0010322	0.0260165	3.81133
clec-60	2.57366	0.000701135	0.020487	3.97408
cut-5	2.56832	0.00068996	0.020249	3.98083
F13B12.4	2.5605	0.00156516	0.0337612	3.63554
C16C8.2	2.55933	0.00098639	0.0254322	3.83046
T05F1.11	2.55715	2.50449e-05	0.00265267	5.38455
F54B8.4	2.55321	4.79075e-05	0.00364782	5.10616
F23F1.2	2.55274	0.00131331	0.0303493	3.70972
mam-3	2.55202	0.000349408	0.0128868	4.26656
bath-45	2.55043	2.59878e-05	0.0027006	5.3686
ZK154.1	2.54532	8.32984e-05	0.00507874	4.87082
tbb-6	2.54094	0.000488326	0.0163601	4.12602
ptr-10	2.53296	0.000506871	0.0168173	4.11037
col-125	2.53203	5.35478e-05	0.00384683	5.05867
Y71G12B.32	2.52426	0.00118028	0.0283456	3.75481
lpr-7	2.52234	1.51556e-06	0.00049101	6.63185
ZC168.2	2.52218	0.000537558	0.017314	4.08568
Y43F8B.24	2.51668	0.00014354	0.0071119	4.64074
T10E10.4	2.51437	0.000891626	0.0237282	3.87299
pgp-9	2.51387	3.70776e-07	0.000211253	7.29305
lron-2	2.51209	0.00021414	0.00931099	4.47228
F18F11.4	2.51124	0.00213172	0.0418816	3.50445
mab-7	2.50366	2.79555e-05	0.00281652	5.33715
Y65B4BL.6	2.49981	0.000145747	0.00712101	4.6343
cpt-4	2.49878	6.52664e-05	0.00440162	4.9744
dpy-2	2.49679	8.27561e-05	0.00506735	4.87359
F26A1.9	2.49312	0.000218475	0.00931099	4.46385
fbxa-144	2.47521	0.000991246	0.0254322	3.82839
Y32G9B.1	2.47301	3.73853e-06	0.000802094	6.22128
C06G1.2	2.47276	0.000679871	0.0200598	3.98702
pqn-26	2.468	0.000419173	0.0147992	4.19012
grl-1	2.46472	0.000832436	0.0225665	3.9019
col-120	2.46374	0.00117065	0.0281877	3.75826
F57G12.2	2.46196	0.000874477	0.0235709	3.88116
mltn-12	2.45765	0.000250602	0.0102239	4.40617
lpr-6	2.44877	0.000146101	0.00712101	4.63328
cyp-32B1	2.44813	0.000143579	0.0071119	4.64063
F40E10.5	2.4449	0.000646581	0.0194245	4.00812
B0462.5	2.44157	0.00177495	0.03689	3.58224
Y53G8AM.5	2.42271	0.00144203	0.0321548	3.6702
K01C8.2	2.42144	0.000308596	0.0121403	4.31871
T17H7.7	2.41925	0.000106242	0.00592931	4.7678
C17H1.4	2.41917	0.0015098	0.0330611	3.65078
Y75B8A.28	2.41795	3.49241e-05	0.00317522	5.24147
Y39A3A.3	2.40267	0.000574469	0.0180799	4.05779
ZK328.7	2.40245	2.76718e-05	0.00280503	5.34154
T21D12.14	2.39924	0.000719157	0.0208102	3.96341
F35A5.4	2.3966	0.000773562	0.0214816	3.93275
F22G12.8	2.3859	6.94166e-05	0.0045696	4.9482
cuti-1	2.38024	4.4706e-05	0.00353434	5.13571
T19C9.8	2.37851	0.00166679	0.0355359	3.60889
clec-265	2.3697	1.47341e-06	0.00049101	6.64484
K10G4.3	2.3635	0.0019996	0.0399509	3.53165
col-58	2.36081	0.00183137	0.0376833	3.56897
Y102A5C.35	2.35628	0.000605886	0.0186426	4.03543
Y38H8A.1	2.34632	0.00260093	0.0481245	3.41968
col-174	2.34428	0.0017395	0.0364743	3.59079
ptr-18	2.34234	3.8425e-05	0.00327266	5.20051
T26A8.2	2.33434	0.00119991	0.028692	3.74785
E03H4.8	2.33351	3.7847e-06	0.000802094	6.21576
fbxa-127	2.33178	0.00151269	0.0330611	3.64997
T15B7.10	2.31646	0.000122687	0.00651817	4.70699
K09D9.1	2.31459	0.00164246	0.0351533	3.61512
Y55F3AM.11	2.31448	5.38093e-07	0.000233971	7.11546
clec-180	2.31347	0.00170725	0.0360267	3.59873
cut-6	2.30528	0.000434238	0.0151367	4.1753
math-42	2.29769	5.30056e-05	0.00383406	5.06301
T05C12.4	2.29563	0.000993325	0.0254461	3.82751
F26A10.2	2.29165	3.59713e-05	0.00317522	5.22879
mul-1	2.29056	0.00112972	0.0274909	3.77328
nhr-115	2.29009	0.00136013	0.0309551	3.69492
bli-6	2.28857	4.04178e-05	0.00340726	5.17885
suro-1	2.28724	0.000297696	0.0118278	4.33382
F32D8.7	2.28507	0.000118279	0.00640518	4.72244
col-154	2.28	0.00136592	0.0310441	3.69313
srz-99	2.27879	0.00192852	0.0389089	3.54703
F26G1.10	2.26926	0.000340705	0.0126505	4.27715
let-4	2.26921	0.000772305	0.0214816	3.93343
K02D3.2	2.26754	2.89206e-05	0.00286141	5.32253
T12B3.1	2.26238	0.00255603	0.047646	3.42711
K07E3.9	2.26175	0.000189464	0.00850906	4.52379
K08D12.8	2.257	0.000408535	0.0145166	4.20092
C38D9.2	2.25675	0.000156959	0.00744857	4.60306
Y39A3A.4	2.25534	0.000132917	0.00684173	4.67318
fbxa-89	2.25374	0.000742413	0.0211604	3.95003
ptr-17	2.2528	0.000168991	0.00786547	4.57194
T22B7.3	2.24742	5.19628e-05	0.00380321	5.07148
W09G12.10	2.24039	0.000101297	0.00579144	4.78797
lips-3	2.23825	3.63605e-05	0.00317522	5.22418
lpr-1	2.23714	0.00188781	0.0384141	3.55609
Y46G5A.20	2.23671	0.000244733	0.010059	4.41613
T23B12.5	2.23141	0.000784901	0.0216872	3.92663
Y47D3B.1	2.22908	0.00099124	0.0254322	3.82839
Y11D7A.9	2.22898	2.39642e-05	0.00255459	5.40359
B0024.4	2.22835	0.00103784	0.0260165	3.80904
H02F09.3	2.22706	8.0555e-05	0.00501512	4.88502
R186.1	2.22025	9.66359e-06	0.00158091	5.79922
asp-12	2.21703	0.000455333	0.0157395	4.15539
C25F6.7	2.21074	0.000364451	0.0133818	4.24886
F53A9.7	2.19848	2.37404e-05	0.00255459	5.40764
C06G4.6	2.19683	0.000317282	0.0122774	4.30706
tre-5	2.19338	9.80811e-06	0.00158882	5.79269
lgc-27	2.18569	3.53951e-05	0.00317522	5.23572
fkb-4	2.18097	3.62127e-05	0.00317522	5.22593
K04C2.5	2.1773	0.00228967	0.0440935	3.47403
Y47G6A.15	2.17423	0.000136439	0.00691529	4.66214
pqn-13	2.16206	0.00249846	0.0469114	3.43683
lact-7	2.16188	4.13954e-05	0.00341827	5.16862
Y18H1A.9	2.15565	0.00090279	0.023982	3.86775
lrx-1	2.14903	0.000366541	0.0134282	4.24646
acd-1	2.13618	9.28479e-06	0.00153413	5.81681
F39D8.3	2.12998	5.3138e-05	0.00383406	5.06194
F41F3.8	2.12483	0.00111007	0.0270926	3.78067
T28F3.5	2.12117	1.6747e-06	0.000532136	6.58596
F47H4.2	2.11827	7.74739e-05	0.00494247	4.90157
nas-12	2.11743	0.000928141	0.0244581	3.85609
C14C6.5	2.11524	6.74841e-05	0.00446016	4.9602
clec-66	2.11221	9.63103e-07	0.000370078	6.84182
M01G12.9	2.11147	1.42904e-05	0.00185451	5.62792
C07E3.10	2.1107	0.000120767	0.00645774	4.71365
T16G1.2	2.10484	0.00194809	0.0392062	3.54274
ram-2	2.10283	5.0982e-05	0.0037606	5.07961
F53B2.8	2.09592	0.000169557	0.00786963	4.57053
fbxa-24	2.07887	0.000215968	0.00931099	4.4687
F27E5.5	2.07793	0.0005485	0.0175297	4.07722
R03H10.2	2.07645	0.00115416	0.0278396	3.76425
F40F12.7	2.07231	2.24944e-05	0.00247783	5.43094
F41E7.9	2.07217	0.00243297	0.0459954	3.44816
Y70D2A.1	2.0699	0.000388213	0.013937	4.22234
C46A5.4	2.06924	3.26238e-05	0.00306274	5.27072
T26C5.2	2.06767	0.000981587	0.0253815	3.83252
T02E9.5	2.05891	7.40542e-05	0.00479842	4.92073
W02F12.8	2.0576	0.00180495	0.0374012	3.57513
F59F5.7	2.05744	0.000221608	0.0093888	4.45786
Y58A7A.3	2.05198	0.000108156	0.00598344	4.76025
Y38A10A.2	2.04131	0.00195451	0.0392875	3.54134
F58B4.5	2.03919	0.00018273	0.00834046	4.53903
tba-7	2.02722	5.04765e-06	0.000947754	6.08683
C18D4.6	2.02646	5.67182e-06	0.00103813	6.03489
col-10	2.02541	0.00190444	0.0386099	3.55236
F27D9.2	2.02214	1.1805e-05	0.00169691	5.7114
Y41D4B.17	2.02124	0.00060863	0.0186922	4.03353
C26B2.8	2.0145	0.00151923	0.0331603	3.64814
swt-6	2.01204	0.000368483	0.0134403	4.24424
F55C5.2	2.00924	0.00243189	0.0459954	3.44835
F22F4.1	2.00841	0.000301659	0.0119242	4.32826
bed-3	2.00203	5.52709e-05	0.00395343	5.04517
egl-46	2.00156	7.50438e-05	0.004806	4.91509
F14F9.4	1.99728	0.000144386	0.0071119	4.63826
K05C4.9	1.99223	4.81847e-05	0.00365112	5.1037
T20F5.4	1.9893	0.00033254	0.0125707	4.28733
E02C12.8	1.9879	5.55728e-05	0.00395789	5.04285
kap-1	1.98539	4.5251e-05	0.00354742	5.13053
fbxa-209	1.98242	0.000115837	0.00631675	4.73125
T19D12.4	1.98151	2.65765e-07	0.000171406	7.45355
B0403.5	1.97991	0.000500596	0.0166426	4.1156
Y43F8B.13	1.9768	0.000290905	0.0116666	4.34351
nhr-193	1.97561	0.00015081	0.00732894	4.61991
Y102A11A.7	1.97157	0.000431184	0.0150623	4.17826
C49H3.16	1.95957	0.000510372	0.0168996	4.10748
R07B1.13	1.9537	0.000751068	0.0213228	3.94516
F59A7.2	1.95324	0.00042434	0.0149496	4.18498
fbxa-82	1.94814	0.000522879	0.017108	4.09731
srm-3	1.9442	0.00163444	0.0350724	3.6172
col-39	1.94391	0.00227103	0.0438881	3.47751
F49H12.4	1.94327	0.00231344	0.0444994	3.46963
B0334.13	1.93882	0.00180705	0.0374012	3.57464
lys-2	1.93508	2.65461e-06	0.000696224	6.37584
Y51H4A.25	1.93294	0.00110962	0.0270926	3.78085
F26F12.4	1.92265	9.15315e-05	0.0054402	4.83088
F01D5.1	1.92227	0.00175139	0.0366272	3.58791
cki-1	1.92167	2.43061e-06	0.000648846	6.41585
C29F9.3	1.91914	1.02392e-05	0.00159606	5.7738
F26D10.11	1.91592	0.00204443	0.0405523	3.52223
F31D4.5	1.91525	0.000388849	0.013937	4.22165
acn-1	1.91297	0.00033163	0.0125677	4.28848
K12G11.6	1.91284	0.0008594	0.0232024	3.88848
hog-1	1.91041	0.0008851	0.0236642	3.87608
M03F4.6	1.91005	0.000743869	0.0211604	3.94921
C36B7.5	1.90729	2.98087e-05	0.00289723	5.30952
R04B3.3	1.90696	1.7965e-05	0.00204715	5.52835
F13H8.1	1.9055	5.66167e-05	0.00397579	5.03492
swt-5	1.90239	0.00122537	0.0290204	3.73899
nhr-210	1.90089	9.835e-05	0.00568195	4.80046
C05E7.1	1.89931	0.000114579	0.00626882	4.73587
F22H10.2	1.89106	4.31237e-05	0.00349281	5.15112
C34H4.2	1.88996	2.68705e-05	0.00274062	5.3542
fbxc-20	1.88913	0.00259451	0.0480596	3.42073
clec-28	1.889	0.00203973	0.0405078	3.52321
C06G1.1	1.88558	0.00228264	0.0440095	3.47534
ugt-2	1.88093	3.39626e-05	0.00313672	5.25345
gst-38	1.88032	0.000570435	0.0179872	4.06075
srd-14	1.87601	2.57148e-05	0.00268915	5.37316
Y51H7C.13	1.87506	0.000744066	0.0211604	3.94909
F10D11.6	1.86521	0.000131794	0.00682643	4.67676
Y116A8C.29	1.86204	0.000172502	0.00793944	4.56328
T05H4.7	1.86179	0.000475543	0.0161012	4.13715
C34H4.1	1.85358	5.27841e-05	0.00383406	5.06479
col-13	1.84346	0.000822013	0.0223758	3.9072
C26B9.3	1.84161	4.42428e-05	0.00353373	5.14017
F35E12.4	1.84156	0.00133936	0.0306089	3.70142
Y36E3A.2	1.84076	0.0020785	0.0410347	3.5152
F20G2.1	1.83962	0.000529329	0.0172359	4.09216
Y57G11C.42	1.8395	0.00103512	0.0260165	3.81014
T06D8.3	1.83912	0.00130985	0.0303493	3.71084
pes-8	1.83282	4.95783e-06	0.00094159	6.09485
F55G11.8	1.8227	3.05315e-05	0.00293298	5.29921
K09E9.1	1.82114	2.00257e-06	0.000590866	6.5041
F01D5.10	1.81304	0.00109066	0.026926	3.78811
F12E12.11	1.81303	0.000214448	0.00931099	4.47168
M04C3.5	1.8108	0.0003155	0.0122371	4.30942
zig-10	1.8093	0.000891801	0.0237282	3.87291
F23F12.8	1.80362	0.00126142	0.0297326	3.72674
R13H4.7	1.79076	0.00112369	0.0273846	3.77553
C13C12.2	1.78919	0.000733308	0.021083	3.95522
F43D9.1	1.78911	0.000138097	0.00695664	4.65704
mam-1	1.77987	0.000951589	0.024839	3.84559
C02C2.4	1.77499	0.000203862	0.00903061	4.49297
igcm-1	1.76955	0.000375205	0.0135522	4.23665
nlp-2	1.76183	0.00101324	0.0257566	3.81915
cng-1	1.76015	0.0001603	0.00754599	4.59419
M03F8.1	1.75667	0.000879346	0.0236251	3.87883
F18A11.2	1.75276	0.00018932	0.00850906	4.52411
tyr-2	1.75212	0.000108276	0.00598344	4.75978
Y41D4B.18	1.74964	0.000184589	0.00837902	4.53477
C30F8.3	1.74762	0.00133647	0.0306089	3.70234
Y82E9BR.23	1.74606	0.00130268	0.0303493	3.71315
T09F5.12	1.74526	0.00049012	0.0163601	4.12448
ugt-21	1.74198	5.67844e-05	0.00397579	5.03366
T28H10.3	1.74143	8.4573e-05	0.0051375	4.86438
fbxa-3	1.73799	0.00245121	0.0462345	3.44497
C06C3.5	1.72585	0.00205635	0.0407355	3.51976
galt-1	1.72387	8.05856e-05	0.00501512	4.88486
F21F8.6	1.72239	0.00173502	0.0364266	3.59189
fbxa-33	1.71983	0.00141689	0.0318522	3.67764
C05E7.2	1.71289	0.00110513	0.027092	3.78256
pitr-3	1.71282	4.24672e-05	0.00345658	5.15768
trx-3	1.71264	0.00118744	0.0284762	3.75225
C25D7.5	1.70926	0.000126193	0.00662791	4.69509
ZK470.6	1.70722	0.00207868	0.0410347	3.51517
Y6G8.2	1.70368	5.67867e-05	0.00397579	5.03364
R07B1.9	1.69995	0.00213887	0.0419721	3.50303
atf-2	1.69726	0.000190372	0.00852446	4.52178
Y62E10A.19	1.69265	0.000415945	0.0147166	4.19337
C06C3.11	1.68871	0.00184091	0.0378326	3.56676
F38A6.4	1.68577	0.000989296	0.0254322	3.82922
skr-21	1.68448	0.00139667	0.0315262	3.68372
B0393.5	1.67872	0.000436735	0.01516	4.17289
ZK896.1	1.67818	0.000917774	0.0243409	3.86082
oac-57	1.67795	0.000370327	0.0134484	4.24214
fbxa-199	1.67414	0.00262394	0.0483877	3.41591
adt-1	1.67006	0.00175344	0.0366272	3.58741
cpr-3	1.66828	1.92022e-05	0.00215666	5.49945
ptr-3	1.66074	0.000467566	0.0160734	4.14426
acr-12	1.65357	0.00010065	0.00577444	4.79068
Y102A5C.36	1.65222	0.00058446	0.0182898	4.05055
C24B5.4	1.65118	0.000224879	0.00947875	4.4517
str-146	1.64864	0.00248948	0.0467959	3.43837
ugt-50	1.64109	4.46799e-06	0.000868525	6.14134
C04E6.12	1.63908	0.00214351	0.0420134	3.5021
F53A9.6	1.63773	6.71927e-05	0.00445874	4.96203
nas-36	1.63582	0.000250394	0.0102239	4.40652
F10C1.8	1.6314	0.000564638	0.0179292	4.06504
ZK822.1	1.62867	0.00235865	0.0451064	3.46138
F52B11.5	1.62626	0.00187673	0.0382829	3.55858
phat-2	1.62348	0.000883083	0.0236486	3.87704
Y87G2A.16	1.62199	0.000208756	0.00917361	4.48299
C33D9.5	1.62109	0.000658553	0.0196413	4.00041
nhr-208	1.6164	0.00253847	0.0475545	3.43005
MTCE.7	1.61479	0.000615455	0.0187419	4.02885
fbxa-31	1.61436	0.00100764	0.0256933	3.82148
C29F9.4	1.61401	0.000218159	0.00931099	4.46446
ptr-1	1.6115	0.000153625	0.00739449	4.61211
ZK1073.1	1.61107	3.28299e-06	0.000786158	6.27978
C30B5.6	1.60949	0.00120541	0.0287565	3.74592
frpr-16	1.59308	0.00141923	0.0318598	3.67694
Y71H2AM.15	1.59303	0.000205681	0.0090868	4.48923
lon-8	1.58557	0.00088268	0.0236486	3.87723
twk-7	1.58155	0.000153415	0.00739449	4.61269
his-24	1.58013	0.0015676	0.0337698	3.63488
F49E12.12	1.57713	0.000625712	0.0188648	4.0219
pgp-1	1.57421	0.00132884	0.03058	3.70475
C25F9.14	1.57104	0.000664646	0.0197517	3.99654
C49A9.3	1.56837	0.000338008	0.0126244	4.28048
icl-1	1.5645	6.20936e-05	0.00427488	4.9956
nlp-30	1.56133	0.000324347	0.0123769	4.29781
trpl-1	1.55929	0.00128593	0.0301681	3.71862
arl-7	1.55852	0.00176505	0.0368232	3.58461
nhr-61	1.55429	2.94004e-05	0.00287446	5.31545
ltd-1	1.55358	8.12099e-05	0.00502559	4.88159
T28F3.4	1.54762	1.03934e-05	0.00160495	5.76724
fbxa-191	1.54557	0.000120659	0.00645774	4.71402
F01G10.10	1.54551	0.000217371	0.00931099	4.46598
Y67D8C.23	1.53943	0.000264301	0.0107487	4.3838
C15C6.1	1.53908	0.000337349	0.0126244	4.2813
pqn-67	1.53696	0.00078228	0.021651	3.92803
oac-7	1.53673	0.000956495	0.0249277	3.84342
F32D8.3	1.53274	0.000309796	0.0121586	4.31708
zmp-1	1.52889	0.000453746	0.0157175	4.15685
F49F1.7	1.52679	0.00245677	0.0462865	3.44401
C35B1.5	1.52602	3.39813e-05	0.00313672	5.25322
Y105C5B.15	1.5257	0.000122107	0.00650832	4.70899
fbxa-105	1.52449	0.000601416	0.0185742	4.03854
fbxc-43	1.51773	0.000179911	0.00825743	4.54557
F13H6.5	1.51621	0.00147538	0.0326778	3.66053
C23H3.9	1.51301	0.00034663	0.0128129	4.26991
ift-74	1.49544	0.000611463	0.0187331	4.03158
twk-28	1.49505	0.00108642	0.026913	3.78975
ZK1010.4	1.48893	0.00169344	0.0359003	3.60217
M01A8.1	1.4858	0.000495265	0.0164985	4.12009
C49F8.3	1.47888	0.000653261	0.019554	4.0038
cyp-14A1	1.46901	0.00192861	0.0389089	3.54701
pqn-72	1.46778	0.00257163	0.0476942	3.42451
nhr-212	1.4673	0.000126357	0.00662791	4.69454
F37H8.2	1.46062	6.39616e-05	0.00434165	4.98299
Y43F8B.9	1.45985	0.000589936	0.0183405	4.04663
F41B5.1	1.45893	0.000963353	0.0250669	3.84041
ttr-33	1.45695	0.000808086	0.0221426	3.91438
fbxa-59	1.43767	0.00201742	0.0402097	3.52788
F53F1.14	1.42539	0.00191995	0.0388767	3.54892
Y37D8A.6	1.42434	9.24418e-05	0.0054528	4.82669
sqst-1	1.42236	0.000322455	0.0123498	4.30026
T19C4.1	1.42227	0.00133478	0.0306089	3.70287
F25B3.5	1.41842	0.000716547	0.0207711	3.96494
grl-10	1.41777	0.00103477	0.0260165	3.81029
fbxa-79	1.41683	0.00194374	0.0391663	3.54369
hbl-1	1.41314	0.00148226	0.0327426	3.65856
K10D6.2	1.41038	0.0020586	0.0407355	3.51929
fkb-8	1.4052	0.000393321	0.0140364	4.21685
F56D2.5	1.40489	0.00222725	0.0432443	3.4858
dex-1	1.40302	0.000139242	0.00697182	4.65356
T28C12.6	1.40111	0.00134175	0.0306213	3.70067
math-18	1.39528	0.000536132	0.017314	4.0868
F26G1.5	1.38517	0.00113177	0.0275004	3.77251
gba-1	1.37662	7.44714e-05	0.004806	4.91834
C45G7.4	1.373	0.00138901	0.0313962	3.68604
nhr-63	1.36631	0.00105995	0.0264554	3.80016
B0244.10	1.36239	0.000425503	0.0149587	4.18383
nhr-211	1.36136	0.0012777	0.0300733	3.72133
cuc-1	1.3576	0.00143329	0.0320031	3.67277
fbxa-14	1.35745	0.000171363	0.00790904	4.56607
clec-10	1.35613	0.00135129	0.0307963	3.69768
acs-20	1.34993	0.000943358	0.0246805	3.84925
Y82E9BR.21	1.34757	0.00103921	0.0260165	3.80848
pqm-1	1.346	0.000225455	0.00947885	4.45063
grdn-1	1.34529	0.000197169	0.00880494	4.50702
cyp-33C4	1.34488	0.00031075	0.0121671	4.31579
T19B10.2	1.34095	0.0010392	0.0260165	3.80849
F54E2.1	1.34027	0.000134984	0.00688379	4.66666
nhr-90	1.33985	0.000214155	0.00931099	4.47225
ceh-27	1.33036	0.00130849	0.0303493	3.71128
hpo-6	1.32405	0.000134642	0.00688379	4.66774
Y65A5A.1	1.31338	0.00240404	0.0455527	3.45326
ugt-24	1.30975	0.00186245	0.038133	3.56182
C16B8.2	1.30373	0.00255274	0.047646	3.42766
T04F8.7	1.30127	0.000288865	0.0116129	4.34647
srh-48	1.30039	0.00100556	0.0256799	3.82235
ugt-52	1.29857	0.00133391	0.0306089	3.70315
fbxa-192	1.29708	0.000123582	0.00654276	4.70392
Y43F8C.3	1.29426	0.000298505	0.0118278	4.33268
H43E16.1	1.29411	0.000227265	0.0095307	4.44726
clec-65	1.2921	0.000328653	0.0124835	4.29227
Y38E10A.14	1.28541	0.00101286	0.0257566	3.8193
cutl-24	1.2832	0.000620009	0.0187634	4.02575
C06E7.4	1.27893	0.000625147	0.0188648	4.02228
F08F8.6	1.27572	0.00122594	0.0290204	3.73879
F36H9.5	1.27468	0.00155452	0.0336298	3.63842
egl-36	1.27204	0.000221072	0.0093888	4.45888
K08D10.14	1.26273	0.000338473	0.0126244	4.27991
F22B7.1	1.2413	0.00108291	0.0268663	3.79112
D2005.6	1.2397	0.001555	0.0336298	3.63829
aldo-1	1.23924	3.65292e-05	0.00317522	5.22219
ifb-2	1.2367	0.000264765	0.0107487	4.38307
gpa-1	1.23643	0.000967889	0.02514	3.83843
gst-22	1.2312	0.0010325	0.0260165	3.81121
H28G03.1	1.23057	0.000132833	0.00684173	4.67344
Y17G7B.8	1.22858	0.000589062	0.0183405	4.04726
tir-1	1.22354	7.90687e-05	0.00501512	4.89292
ZK1307.1	1.2188	0.000545485	0.0175011	4.07954
F21A3.11	1.21501	0.00119761	0.0286785	3.74866
madd-4	1.21352	0.000580193	0.0181908	4.05363
pho-9	1.20919	0.00136794	0.0310473	3.6925
ugt-61	1.18109	0.000668694	0.0198363	3.99399
tag-244	1.17795	0.0020267	0.0403461	3.52593
coq-1	1.17303	0.000216001	0.00931099	4.46864
ilys-4	1.17303	0.00239141	0.0454503	3.4555
ZK1010.8	1.17162	0.00170585	0.0360267	3.59908
swt-1	1.17124	0.000613363	0.0187331	4.03028
C23H4.6	1.16634	0.00114258	0.0276815	3.7685
dyf-7	1.16269	0.000654838	0.0195658	4.00279
nhr-8	1.16227	0.000764326	0.0214778	3.9378
stl-1	1.16145	0.000487929	0.0163601	4.12636
ghi-1	1.15669	0.00108867	0.026926	3.78888
F13E9.11	1.14613	0.00169752	0.035913	3.60115
moe-3	1.1384	0.0014017	0.0315965	3.6822
C45E1.4	1.13777	0.00212618	0.0418224	3.50556
pha-4	1.13691	0.000620035	0.0187634	4.02573
nhr-50	1.13176	0.00176769	0.0368317	3.58398
ZK896.4	1.12109	0.000933227	0.0245146	3.85379
nhr-180	1.11177	0.00251924	0.0472479	3.4333
Y37D8A.16	1.10856	0.00154871	0.0336259	3.64001
F19B2.6	1.09883	0.00162201	0.0348512	3.62043
F13D12.3	1.09373	0.000532824	0.0172624	4.0894
M163.1	1.09133	0.00159931	0.0344082	3.6264
tag-343	1.08848	0.00131103	0.0303493	3.71045
F15A8.6	1.0845	0.000729896	0.0210472	3.95718
F53F1.4	1.08218	0.00186987	0.0381902	3.56014
Y102A5C.6	1.0745	0.00236986	0.0451639	3.45936
clec-63	1.071	0.000736242	0.021083	3.95354
Y97E10C.1	1.06561	0.00198953	0.0397978	3.5338
mff-2	1.06248	0.00270224	0.0496102	3.40335
eva-1	1.05896	0.00223542	0.0433519	3.48424
C31C9.6	1.05332	0.00266763	0.0490838	3.40886
Y54G11A.7	1.05289	0.000819381	0.022341	3.90855
asp-6	1.04952	0.00122027	0.0290109	3.74075
Y38F1A.8	1.0478	0.00247135	0.0465082	3.44148
ifd-1	1.0453	0.000586959	0.0183333	4.04876
ttm-4	1.04259	0.000320416	0.0123122	4.30293
C25F9.5	1.03758	0.00192813	0.0389089	3.54711
nhr-3	1.03656	0.00256898	0.0476942	3.42495
cpn-2	1.03515	0.0015466	0.0336243	3.64058
cpna-1	1.0325	0.000618227	0.0187634	4.02696
T25D10.4	1.03207	0.00163814	0.0351063	3.61624
sto-1	1.03168	0.00069499	0.0203605	3.97778
efl-3	1.03041	0.00155228	0.0336298	3.63903
ZK1055.7	1.02819	0.000924822	0.0244103	3.8576
C35E7.4	1.01864	0.00221397	0.0430371	3.48834
zip-2	1.00486	0.000711567	0.020663	3.96787
ZK1055.6	1.00217	0.00254405	0.0476052	3.42911
fhod-1	0.989651	0.000536546	0.017314	4.08647
tsfm-1	0.948074	0.0012245	0.0290204	3.73929
pab-2	0.934169	0.00097626	0.0252833	3.83481
apy-1	0.904244	0.00142301	0.0318598	3.67582
Y40D12A.2	0.877848	0.00224935	0.0435198	3.48159
plc-2	0.877058	0.0025719	0.0476942	3.42447
tag-278	0.873882	0.00203548	0.040472	3.52409
F34H10.3	0.865594	0.00188203	0.0383437	3.55739
ifc-2	0.864967	0.00256065	0.047646	3.42634
pcs-1	0.861909	0.00169164	0.0359003	3.60262
C37H5.13	0.840741	0.00224053	0.0434001	3.48327

### Sheet: Day 1 Down
Gene	log2FC.sod2_Day1_vs_N2_Day1	Pval.sod2_Day1_vs_N2_Day1	Padj.sod2_Day1_vs_N2_Day1	tstat.sod2_Day1_vs_N2_Day1
sod-2	-11.6895	8.66122e-16	1.43109e-11	-21.7417
H25K10.4	-7.01795	3.70744e-07	0.000211253	-7.29309
msd-1	-5.25535	2.4347e-06	0.000648846	-6.41509
fat-7	-4.64561	1.34793e-07	0.000115369	-7.7861
lys-10	-4.47953	0.000689888	0.020249	-3.98087
dhs-26	-4.34247	5.67844e-12	4.69124e-08	-13.8507
C14A6.5	-3.76949	5.94146e-07	0.000251073	-7.06855
lips-14	-3.68543	2.89424e-07	0.000177117	-7.41229
T22B7.7	-3.56091	4.29077e-09	8.86205e-06	-9.60005
Y34F4.2	-3.33065	8.01095e-05	0.00501512	-4.88737
Y32B12C.3	-3.27574	1.75964e-05	0.00201907	-5.53735
C30G12.2	-3.26139	5.26679e-10	2.90077e-06	-10.8237
T24A6.17	-3.12665	0.00102632	0.0260091	-3.81374
nhr-74	-3.07592	4.72436e-08	6.00466e-05	-8.31458
C38D4.10	-3.06068	0.000844658	0.0228417	-3.89576
pho-11	-3.0431	7.33151e-09	1.21138e-05	-9.30308
F35E12.5	-3.00875	4.65325e-05	0.00357607	-5.1186
clec-48	-2.92736	8.67243e-08	7.96081e-05	-8.00612
lys-4	-2.79497	5.31183e-07	0.000233971	-7.12159
C33G8.3	-2.63554	0.000701788	0.020487	-3.97369
K09C4.5	-2.46407	7.76287e-07	0.000312843	-6.94264
F25C8.1	-2.32898	0.000675965	0.0199803	-3.98944
ilys-5	-2.32271	7.44825e-08	7.45275e-05	-8.0828
F54B11.11	-2.3202	1.2746e-05	0.00174037	-5.67785
cyp-35D1	-2.28092	0.000298397	0.0118278	-4.33283
K11G9.3	-2.24116	1.09694e-05	0.00166282	-5.74357
cpr-1	-2.23315	6.07814e-07	0.000251073	-7.0578
clec-47	-2.22229	0.000105529	0.00591068	-4.77065
T15B7.1	-2.16875	2.37908e-06	0.000648846	-6.42559
clec-210	-2.04194	0.00169474	0.0359003	-3.60184
cls-3	-2.03163	4.491e-07	0.000216926	-7.20141
cyp-25A1	-2.00443	9.33477e-05	0.00545828	-4.82256
W07A12.8	-1.98533	0.000325515	0.0123928	-4.2963
ins-12	-1.98048	0.000313061	0.0121998	-4.31268
F08A8.2	-1.96711	0.000218275	0.00931099	-4.46424
C40H1.2	-1.90773	0.000100591	0.00577444	-4.79092
Y38H8A.8	-1.90482	6.68133e-05	0.00445874	-4.96444
dpt-1	-1.87381	6.20532e-08	6.83537e-05	-8.17532
Y110A2AL.9	-1.83364	0.000475496	0.0161012	-4.13719
clec-82	-1.8013	0.000359623	0.013234	-4.25446
tig-3	-1.79658	0.000370334	0.0134484	-4.24213
clec-3	-1.79299	0.00146985	0.0326406	-3.66212
C23H4.4	-1.78357	0.000297162	0.0118278	-4.33457
Y18H1A.7	-1.77191	8.86613e-07	0.000348798	-6.88044
Y69H2.9	-1.76985	4.83929e-05	0.00365112	-5.10186
F26C11.1	-1.75615	0.000390984	0.0139832	-4.21935
Y40H7A.4	-1.75114	0.00132608	0.0305713	-3.70563
sra-14	-1.73584	0.00027286	0.0110232	-4.37041
lys-5	-1.72888	0.000218645	0.00931099	-4.46353
ugt-63	-1.71878	4.42403e-05	0.00353373	-5.14019
ugt-41	-1.71222	1.554e-05	0.00191883	-5.59139
R09E12.9	-1.70663	0.00104813	0.0262	-3.80488
asm-3	-1.70016	0.000756237	0.0213961	-3.94227
T13F3.6	-1.69569	1.61012e-05	0.00191883	-5.57595
W04A4.2	-1.67772	1.51187e-06	0.00049101	-6.63297
F02E11.3	-1.67508	0.00109184	0.026926	-3.78766
fbxa-72	-1.67109	0.00149717	0.0329397	-3.65433
C32H11.3	-1.65843	0.00047006	0.0161012	-4.14202
F02E9.10	-1.65535	1.06653e-06	0.000400508	-6.79435
C50B6.7	-1.64489	1.13938e-05	0.00169464	-5.72693
pgp-13	-1.63685	0.000217224	0.00931099	-4.46627
F55G7.1	-1.6196	0.000319096	0.0123019	-4.30466
F22F1.2	-1.60929	0.000307193	0.012114	-4.32063
ugt-9	-1.57251	0.000129068	0.00674869	-4.68558
T05E7.1	-1.54542	0.00023871	0.00991008	-4.42661
F11D5.7	-1.52943	0.000472149	0.0161012	-4.14016
clec-49	-1.52388	5.20199e-05	0.00380321	-5.07101
scrm-6	-1.52334	0.00166036	0.0354446	-3.61053
npr-11	-1.52278	0.00114555	0.0276895	-3.76741
cyp-35A3	-1.51601	0.000144622	0.0071119	-4.63757
F01F1.3	-1.50976	0.000202182	0.00900445	-4.49645
cyp-35A5	-1.5	1.61189e-05	0.00191883	-5.57547
Y105C5A.25	-1.45851	0.000214527	0.00931099	-4.47152
npr-13	-1.43324	0.00240141	0.0455527	-3.45373
cyp-35A2	-1.42318	7.18071e-05	0.00467114	-4.93381
C55F2.1	-1.41656	0.000117642	0.00639408	-4.72472
aagr-1	-1.41361	1.43665e-05	0.00185451	-5.6256
msp-50	-1.4001	0.00121904	0.0290109	-3.74117
K08D8.3	-1.3971	0.00171038	0.0360467	-3.59795
F08A8.3	-1.39697	1.22809e-05	0.00173433	-5.69411
nkat-1	-1.37821	0.00167959	0.0357167	-3.60565
cyp-35C1	-1.35881	0.000163508	0.00765338	-4.58584
F55E10.6	-1.33317	0.000312852	0.0121998	-4.31296
ZC266.1	-1.33265	0.000757659	0.0213997	-3.94148
F35E12.6	-1.32545	9.27336e-05	0.0054528	-4.82535
T19H12.6	-1.32017	0.00233379	0.0447346	-3.4659
ZK593.3	-1.31605	0.000474375	0.0161012	-4.13818
hsd-2	-1.30761	0.00190033	0.0385739	-3.55328
T02B5.3	-1.30562	0.000144009	0.0071119	-4.63936
C56G2.9	-1.29025	0.001172	0.0281877	-3.75778
tag-10	-1.28658	0.000553907	0.0176683	-4.0731
tsp-10	-1.2647	0.00087652	0.0235875	-3.88018
ZK6.11	-1.24949	0.000761792	0.0214778	-3.9392
C53A3.2	-1.24711	0.00231676	0.0445114	-3.46902
thn-2	-1.24173	0.000603371	0.0185998	-4.03718
F09G8.5	-1.2216	0.000795687	0.0218754	-3.92089
rhy-1	-1.21718	0.00244322	0.0461364	-3.44637
C23H4.3	-1.19469	0.000595434	0.0184584	-4.04274
hacd-1	-1.17007	0.000922316	0.0243831	-3.85874
aman-1	-1.15721	0.00239313	0.0454503	-3.4552
cyp-14A2	-1.15581	0.000988242	0.0254322	-3.82967
spp-4	-1.15294	0.000833114	0.0225665	-3.90155
cpr-6	-1.15135	0.000489996	0.0163601	-4.12458
Y54G2A.10	-1.13114	0.00149597	0.0329397	-3.65467
mct-3	-1.12234	0.000532297	0.0172624	-4.08981
cyc-2.2	-1.11488	0.00113719	0.0275914	-3.7705
B0286.3	-1.10702	0.00073488	0.021083	-3.95432
F08D12.2	-1.10037	0.0018455	0.0378798	-3.5657
cpz-1	-1.08089	0.000157329	0.00744857	-4.60207
E01G6.3	-1.05462	0.000683161	0.020121	-3.98499
ckc-1	-1.04286	0.000521976	0.017108	-4.09803
F09F7.4	-1.03384	0.000511911	0.0169166	-4.10621
Y7A5A.1	-1.02755	0.000340619	0.0126505	-4.27725
grd-3	-1.02078	0.000565341	0.0179292	-4.06452
H32K16.1	-1.00959	0.00154126	0.0335542	-3.64205
Y51A2D.18	-1.00184	0.000704595	0.0205327	-3.97201
alh-9	-0.976681	0.00110425	0.027092	-3.78289
cyp-29A3	-0.964743	0.00216254	0.0422359	-3.49835
scl-6	-0.956942	0.00234425	0.044883	-3.46399
mel-32	-0.945057	0.0012473	0.0294838	-3.7315
pho-7	-0.939463	0.00128653	0.0301681	-3.71842
tre-2	-0.897261	0.00149666	0.0329397	-3.65448
ret-1	-0.834474	0.00255542	0.047646	-3.42721
tra-3	-0.8127	0.00167765	0.0357167	-3.60614
Y66D12A.9	-0.809157	0.00219814	0.0427795	-3.4914

### Sheet: Day 8 Up
Gene	log2FC.sod2_Day8_vs_N2_Day8	Pval.sod2_Day8_vs_N2_Day8	Padj.sod2_Day8_vs_N2_Day8	tstat.sod2_Day8_vs_N2_Day8
asp-18	8.8226	6.48078e-07	0.0011898	7.02753
F20E11.17	4.15832	5.63362e-09	4.65422e-05	9.44836
cpr-5	4.01002	1.99606e-08	0.000100487	8.76344
cyp-13A11	3.60229	2.43265e-08	0.000100487	8.65917
acd-1	3.56123	4.3398e-08	0.000143413	8.35821
C55C3.6	3.12685	1.14857e-05	0.0111634	5.72341
C55C3.3	3.11227	1.18156e-07	0.000325382	7.85148
C38D9.13	2.99278	1.76216e-05	0.0153243	5.53673
C38D9.2	2.89648	3.26447e-07	0.000674236	7.35422
chil-18	2.86718	2.59664e-06	0.00330034	6.38585
clec-60	2.74798	1.4974e-06	0.00206179	6.6374
dyf-3	2.52679	4.47251e-05	0.0369496	5.13553
clec-10	2.49487	7.8895e-05	0.0487139	4.89385
C18D4.6	2.43543	8.60791e-07	0.00142228	6.89425
asp-8	2.05563	8.0142e-05	0.0487139	4.8872
egl-36	1.91486	8.2551e-05	0.0487139	4.87464
Y105C5A.13	1.90127	8.6325e-05	0.0491844	4.85569

### Sheet: Day 8 Down
Gene	log2FC.sod2_Day8_vs_N2_Day8	Pval.sod2_Day8_vs_N2_Day8	Padj.sod2_Day8_vs_N2_Day8	tstat.sod2_Day8_vs_N2_Day8
sod-2	-10.5153	5.76406e-14	9.52395e-10	-17.5839
Y73B6BL.37	-3.71962	1.4718e-05	0.0135103	-5.61507
F55G11.6	-3.3519	1.16573e-06	0.00175103	-6.75307
clx-1	-2.93313	9.99554e-06	0.0103223	-5.78438
Y18H1A.7	-2.43862	2.16288e-07	0.000510532	-7.5537
tyr-3	-2.32902	7.94658e-06	0.00875342	-5.88541
comt-4	-2.16086	7.84904e-05	0.0487139	-4.89603
scl-11	-1.84269	5.99593e-05	0.0450321	-5.01049
W01C9.2	-1.76096	5.95046e-05	0.0450321	-5.01373
dpt-1	-1.69891	4.95673e-06	0.00585	-6.09495
cls-3	-1.64441	6.72071e-05	0.0478532	-4.96194
F02E9.10	-1.44142	6.95078e-05	0.0478532	-4.94764

### Sheet: Day 1 Day 8 Overlap
	Upregulated genes		Downregulated genes
	chil-18		sod-2
	Y105C5A.13		cls-3
	cyp-13A11		dpt-1
	asp-8		Y18H1A.7
	clec-60		F02E9.10
	C38D9.2
	acd-1
	C18D4.6
	clec-10
	egl-36
