## Supplementary material for "Elevated mitochondrial superoxide promotes longevity through a mitochondria-to-nucleus kinase signaling pathway": Table S2

### Sheet: 1-1_QC_sequencing_metrics
Sample	Genotype	Age	Raw Reads #	Surviving Reads #	Surviving %	Uniquely Mapped Reads #	Uniquely mapped %	Exonic Reads %	Genes detected #
2A	WT	Day 1	37485031	37451546	99.9107	74214446	99.0806	94.7951	16217
2B	WT	Day 8	40513185	40476841	99.9103	80146711	99.0032	96.3867	16971
2C	sod-2	Day 1	41608490	41568477	99.9038	82412406	99.1285	96.158	17052
2D	sod-2	Day 8	36181193	36147066	99.9057	71615444	99.0612	96.434	16556
3A	WT	Day 1	39723259	39684553	99.9026	78595356	99.0251	94.9933	16307
3B	WT	Day 8	39543939	39510908	99.9165	78229446	98.9973	96.2303	16349
3C	sod-2	Day 1	34765055	34730519	99.9007	68755563	98.9844	96.0147	17102
3D	sod-2	Day 8	42335638	42303061	99.9231	83733596	98.9687	95.9063	17739
4A	WT	Day 1	36998692	36961380	99.8992	73240277	99.0768	95.7185	16407
4B	WT	Day 8	41661987	41633568	99.9318	82531809	99.1169	96.4941	16373
4C	sod-2	Day 1	40258039	40219760	99.9049	79662422	99.0339	95.2982	17334
4D	sod-2	Day 8	46433050	46394877	99.9178	91895814	99.0366	96.289	17086
